# RNA localization to nuclear speckles follows splicing logic

**DOI:** 10.1101/2025.05.28.656493

**Authors:** Li Wen, Mauricio A. Arias, Xinqi Fan, Sneha Paul, Susan E. Liao, Marek Sobczyk, Oded Regev, Jingyi Fei

## Abstract

Nuclear speckles are membraneless organelles implicated in multiple RNA processing steps. In this work, we systematically characterize the sequence logic determining RNA localization to nuclear speckles. We find extensive similarities between the speckle localization code and the RNA splicing code, even for transcripts that do not undergo splicing. Specifically, speckle localization is enhanced by the presence of unspliced exon-like or intron-like sequence features. We demonstrate that interactions required for early splicesomal complex assembly contribute to speckle localization. We also show that speckle localization of isolated endogenous exons is reduced by disease-associated single nucleotide variants. Finally, we find that speckle localization strongly correlates with splicing kinetics of splicing-competent constructs and is tightly linked to the decision between exon inclusion and skipping. Together, these results suggest a model in which RNA speckle localization is associated with the formation of the early spliceosomal complex and enhances the efficiency of splicing reactions.

**Highlights:**

- Sequences containing hallmarks of pre-mRNA dictate speckle localization
- RNA speckle localization is coupled to early spliceosome assembly
- Disease-associated single nucleotide variants reduce localization of isolated exons
- RNA speckle localization strongly correlates with splicing kinetics

Graphical Abstract
