## Supplemental Table S1 for "RNA localization to nuclear speckles follows splicing logic"

### Sheet: Sheet1
Table S1: Exon-intron junction to intron ratio
Construct	Targeted exon-intron junction	Targeted intron	Replicate 1	Replicate 2	Replicate 3	Replicate 4	Mean	Standard deviation
F3’-SR-5’	Junction1	Intron1	0.841732	0.702691			0.7722	0.09832
FSR-5’	Junction3	Intron2	0.967441	1.02709			0.9973	0.04218
F3’-SR	Junction1	Intron1	0.908758	0.98316			0.946	0.05261
FSR	Junction1	Intron1	0.781127	0.955454			0.8683	0.1233
F3’-HN-5’	Junction1	Intron1	0.93975	0.930694			0.9352	0.006404
FHN-5’	Junction1	Intron1	1.02391	0.852166			0.938	0.1214
F3’-HN	Junction1	Intron1	0.745386	1.03149			0.8884	0.2023
FHN	Junction1	Intron1	1.07982	0.979064			1.029	0.07125
F3’-SR-5’-HN	Junction1	Intron1	0.75341	0.662834			0.7081	0.06405
F3’-SR-HN	Junction1	Intron1	0.77872	0.781569			0.7801	0.002015
FSR-5’-HN	Junction3	Intron2	0.826627	0.786022			0.8063	0.02871
FSR-HN	Junction1	Intron1	0.860369	0.756423			0.8084	0.0735
F3’-HN-5’-SR	Junction1	Intron1	1.02448	0.82578			0.9251	0.1405
FHN-5’-SR	Junction1	Intron1	1.0341	1.01765			1.026	0.01163
F3’-HN-SR	Junction1	Intron1	0.664792	0.857956	0.871301	0.634262	0.7571	0.1249
FHN-SR	Junction1	Intron1	0.938824	0.999546			0.9692	0.04294
FA1	Junction1	Intron1	0.868385	0.97927			0.9238	0.07841
FA2	Junction1	Intron1	0.700832	0.701278			0.7011	0.0003154
FA3	Junction1	Intron1	0.665006	0.787049			0.726	0.0863
FA4	Junction1	Intron1	0.784303	1.01534	1.03507		0.9449	0.1394
FA5	Junction1	Intron1	0.97154	1.03432			1.003	0.04439
FA6	Junction1	Intron1	1.01829	0.837169			0.9277	0.1281
FB1	Junction1	Intron1	0.794811	0.620403			0.7076	0.1233
FB2	Junction1	Intron1	0.676785	0.930151			0.8035	0.1792
FB3	Junction1	Intron1	0.976298	1.0339			1.005	0.04073
FB4	Junction1	Intron1	0.889623	0.853957			0.8718	0.02522
FB5	Junction1	Intron1	0.700905	0.962774			0.8318	0.1852
FB6	Junction1	Intron1	0.985902	0.935516			0.9607	0.03563
F3’-N-5’-HN	Junction3	Intron2	0.809342	0.812217			0.8108	0.002033
FN-5’-HN	Junction1	Intron1	0.772436	0.852981	0.777105		0.8008	0.04522
F3’-N-5’-SR	Junction1	Intron1	0.770918	0.753422			0.7622	0.01237
FN-5’-SR	Junction1	Intron1	0.981014	0.909925			0.9455	0.05027
