## Supplemental Table S2 for "RNA localization to nuclear speckles follows splicing logic"

### Sheet: Sheet1
Table S2: Correlation of nuclear speckle localization between minigene and minimal constructs
Minigene construct	Partition coefficient (Replicate 1)	Partition coefficient (Replicate 2)	Partition coefficient (Replicate 3)	Partition coefficient (Mean)	Partition coefficient (SD)	Analogous minimal contruct	Partition coefficient (Replicate 1)	Partition coefficient (Replicate 2)	Partition coefficient (Replicate 3)	Partition coefficient (Mean)	Partition coefficient (SD)
F3’-SR-5’-HN	4.707	5.24	5.143	5.03	0.2839	M3’-SR-5’-HN	7.247	5.97	5.479	6.232	0.9127
F3’-SR-HN	4.164	4.48	4.342	4.32867	0.158421	M3’-SR-HN	3.042	1.869		2.4555	0.829436
FSR-5’-HN	3.393	2.692	2.248	2.77767	0.577287	MSR-5’-HN	3.529	2.56		3.0445	0.685186
FSR-HN	2.056	1.519	1.572	1.71567	0.295926	MSR-HN	1.546	1.523		1.5345	0.0162635
F3’-HN-5’-SR	2.591	2.483	2.345	2.473	0.123	M3’-HN-5’-SR	1.342	1.573		1.4575	0.163342
FHN-5’-SR	2.159	1.575	1.654	1.796	0.317	MHN-5’-SR	1.219	1.363		1.291	0.101823
F3’-HN-SR	2.284	2.129	2.155	2.189	0.083	M3’-HN-SR	1.331	1.394		1.3625	0.0445477
FHN-SR	1.975	1.777	1.576	1.776	0.2	MHN-SR	1.212	1.332		1.272	0.0848528
F3’-SR-5’	5.644	6.843		6.2435	0.847821	M3’-SR-5’	9.692	8.148		8.92	1.09177
FSR-5’	3.493	3.331		3.412	0.114551	MSR-5’	4.01	2.162		3.086	1.30673
F3’-SR	4.031	4.279		4.155	0.175362	M3’-SR	2.972	2.84		2.906	0.0933381
FSR	1.744	1.375		1.5595	0.260922	MSR	1.46	1.249		1.3545	0.1492
F3’-HN-5’	3.113	3.627		3.37	0.363453	M3’-HN-5’	4.48	3.913		4.1965	0.40093
FHN-5’	3.067	2.748		2.9075	0.225567	MHN-5’	3.678	2.921		3.2995	0.53528
F3’-HN	3.171	2.743		2.957	0.302642	M3’-HN	2.699	2.661		2.68	0.0268701
FHN	2.446	2.516		2.481	0.0494975	MHN	2.831	2.398		2.6145	0.306177
FA1	3.336	3.226		3.281	0.07778	MA1	3.367	4.029		3.698	0.4681
FA2	2.996	3.216		3.106	0.1556	MA2	3.789	4.048		3.919	0.1831
FA3	3.554	3.759		3.657	0.145	MA3	5.521	5.854		5.688	0.2355
FA4	3.867	4.156		4.012	0.2044	MA4	7.424	7.094		7.259	0.2333
FA5	4.291	4.075		4.183	0.1527	MA5	6.846	6.289		6.568	0.3939
FA6	5.771	4.544		5.158	0.8676	MA6	6.126	5.487		5.807	0.4518
FB1	2.764	2.916		2.84	0.1075	MB1	2.905	4.01		3.458	0.7814
FB2	2.726	2.777		2.752	0.03606	MB2	2.944	3.881		3.413	0.6626
FB3	3.164	3.279		3.222	0.08132	MB3	3.925	4.837		4.381	0.6449
FB4	4.962	4.06		4.511	0.6378	MB4	5.727	5.769		5.748	0.0297
FB5	4.62	4.142		4.381	0.338	MB5	5.8	5.641		5.721	0.1124
FB6	4.819	5.241		5.03	0.2984	MB6	6.923	6.807		6.865	0.08202
