## Supplemental Table S3 for "RNA localization to nuclear speckles follows splicing logic"

### Sheet: Sheet1
Table S3: Quantification of Percent spliced in(PSI)
Construct	Partition coefficient (Mean)	Partition coefficient (SD)	Percent spliced in (Replicate 1)	Percent spliced in (Replicate 2)	Percent spliced in (Mean)	Percent spliced in (SD)
F3’-HN-5’	3.37	0.363	0.000266474	0.000421959	0.00034	0.00011
FA1	3.281	0.07778	0.000571025	0.00103118	0.0008	0.00033
FA2	3.106	0.1556	0.820583	0.801475	0.811	0.0135
FA3	3.657	0.145	0.998073	0.994931	0.9965	0.0022
FA4	4.012	0.2044	0.999766	0.999754	0.99976	8.6e-06
FA5	4.183	0.1527	0.999826	0.99983	0.999828	2.8e-06
FA6	5.158	0.8676	0.999768	0.999654	0.99971	8e-05
F3’-SR-5’	6.244	0.848	0.999873	0.999801	0.99984	5e-05
FB1	2.84	0.1075	0.00119256	0.000569708	0.00088	0.00044
FB2	2.752	0.03606	0.0442368	0.0505936	0.0474	0.0045
FB3	3.222	0.08132	0.93722	0.879183	0.9082	0.041
FB4	4.511	0.6378	0.999884	0.999343	0.99961	0.00038
FB5	4.381	0.338	0.999931	0.999796	0.999863	9.5e-05
FB6	5.03	0.2984	0.999751	0.999836	0.99979	6e-05
