## Supplemental Table S4 for "RNA localization to nuclear speckles follows splicing logic"

### Sheet: Sheet1
Table S4: Correlation between nuclear speckle localization, pre-mRNA degradation, and splicing kinetics
Construct	Partition coefficient (Mean)	Partition coefficient (SD)	Decay rate (Replicate 1) 1/h	Decay rate (Replicate 2) 1/h	Decay rate (Replicate 3) 1/h	Decay rate (Replicate 4) 1/h	Decay rate (Replicate 5) 1/h	Decay rate (Replicate 6) 1/h	Decay rate (Replicate 7) 1/h	Decay rate (Mean) 1/h	Decay rate (SD) 1/h
F3’-SR-5’-HN	5.03	0.2839	0.149251	0.226771						0.188	0.05481
F3’-SR-HN	4.32867	0.158421	0.183273	0.219571						0.2014	0.02567
FSR-HN	1.71567	0.295926	0.283607	0.36739						0.3255	0.05924
F3’-HN-5’-SR	2.473	0.123	0.199165	0.232088						0.2156	0.02328
FHN-5’-SR	1.796	0.317	0.284401	0.548645	0.586818					0.4733	0.1647
FHN-SR	1.776	0.2	0.52696	0.531779						0.5294	0.003408
F3’-SR-5’	6.2435	0.847821	0.174204	0.148995	0.24848					0.1906	0.05172
F3’-SR	4.155	0.175362	0.174867	0.1811	0.113986					0.1567	0.03708
FSR	1.5595	0.260922	0.36883	0.121559	0.415386	0.295862				0.3004	0.129
F3’-HN-5’	3.37	0.363453	0.325578	0.138906	0.209728					0.2247	0.09424
F3’-HN	2.957	0.302642	0.114671	0.295807	0.319843	0.362409	0.241354	0.302909	0.227968	0.2664	0.08103
F3’-N-5’-HN	4.1204	0.0661852	0.231914	0.283495						0.2577	0.03647
FN-5’-HN	2.3615	0.272236	0.229926	0.361867	0.515001	0.276843				0.3459	0.1253
F3’-N-5’-SR	3.36915	0.252366	0.245123	0.380718	0.175892	0.221334				0.2558	0.08811
FN-5’-SR	1.455	0.25173	0.166472	0.132301						0.1494	0.02416
FA3	3.657	0.145	0.233355	0.206939						0.2201	0.01868
FB3	3.222	0.081	0.287108	0.331429						0.3093	0.03134
Construct	Partition coefficient (Mean)	Partition coefficient (SD)	Splicing rate (Replicate 1) 1/h	Splicing rate (Replicate 2) 1/h	Splicing rate (Replicate 3) 1/h	Splicing rate (Replicate 4) 1/h	Splicing rate (Replicate 5) 1/h	Splicing rate (Replicate 6) 1/h	Splicing rate (Mean) 1/h	Splicing rate (SD) 1/h
F3’-SR-5’-HN	5.03	0.2839	7.25216	10.4148					8.833	2.236
F3’-SR-HN	4.32867	0.158421	4.66423	6.92146					5.793	1.596
FSR-HN	1.71567	0.295926	0.431607	0.810577					0.6211	0.268
F3’-HN-5’-SR	2.473	0.123	0.877627	2.16153	1.23024				1.423	0.6633
FHN-5’-SR	1.796	0.317	1.64194	2.09274					1.867	0.3188
FHN-SR	1.776	0.2	0.831898	1.02214					0.927	0.1345
F3’-SR-5’	6.2435	0.847821	9.60396	8.6642	7.85957	7.09214	5.73746	6.53368	7.582	1.42
F3’-SR	4.155	0.175362	4.95263	5.02075					4.987	0.04817
FSR	1.5595	0.260922	0.285311	0.426971					0.3561	0.1002
F3’-HN-5’	3.37	0.363453	4.82891	3.45101					4.14	0.9743
F3’-HN	2.957	0.302642	4.56975	3.94435	3.34902	3.81716			3.92	0.5031
F3’-N-5’-HN	4.1204	0.0661852	6.37177	6.12805					6.25	0.1723
FN-5’-HN	2.3615	0.272236	2.09826	1.27117					1.685	0.5848
F3’-N-5’-SR	3.36915	0.252366	2.69945	3.58002					3.14	0.6227
FN-5’-SR	1.455	0.25173	0.491965	1.26003	0.712746	0.710382			0.7938	0.3276
FA3	3.657	0.145	4.9476	5.21128					5.079	0.1865
FB3	3.222	0.081	1.9282	1.97994					1.954	0.03659
