## Supplemental Table S5 for "RNA localization to nuclear speckles follows splicing logic"

### Sheet: sheet1
Table S5: oligonucleotides used in this study
Primers for minigene constructs (related to Figures 5C, S7B)
minigene_RT_primer	GAGATGGCCTGGCT
minigene_forward_primer	CGCTGAACTGCATCGTCGCCGT
minigene_reverse_primer	CAACTATCCAAACCATGACAGCTCCACTTTA
QPCR primers (related to Figure 6A)
minigene_qPCR_forward_primer_skipped	GGCCAAAGCTCAGGGAACCA
minigene_qPCR_forward_primer_included_SRSF1	CCCAGCAACACAGGGAACCA
minigene_qPCR_forward_primer_included_SRSF1_weak5ss	GCCCAGCAACACAAGGAACCA
minigene_qPCR_forward_primer_included_HNRNPA1	GTGAACCATATGACACAGGGAACCA
minigene_reverse_primer	CAACTATCCAAACCATGACAGCTCCACTTTA
Primers for Nanopore cryptic product quantification (related to Figure S2C; cDNA obtained from Nanopore kit)
minimal_forward_primer_in_CMV_Exon1	GCCATCCACGCTGTTTTGACCTCCA
minimal_reverse_primer_in_SV40	CAATTGTTGTTGTTAACTTGTTTATTGCA
FISH probes (related to Figure 1-7, S2-S7)
probes against the shared SRSF1-enriched region in minimal constructs	CGCTATTCCCCTTGTATG
	GCGCTACTCCTGTTTGGT
	ATTTGCCTTCTCCTTGAC
	GCGGTAGTTAAACGTTGC
	CCATCGTCTTGATTGACG
	TTGAAATGCCTCGATGCT
	TTGTCTGGCGTACACGTT
	TCCTCGGTCTTCGACATC
probes against the shared hnRNPA1-enriched region in minimal constructs	ACACTAACTGCGTGGGGC
	TCCCGACCCTATTGTTTG
	CCTACTTGTTTGTTAGCC
	GGTACCCTAATTAGTAGG
	GCATGGTGCCCAAATTGA
	GCGACTAGGTTGGGTATC
	GGTTCACTTATCCTGAGA
probes against intron 1 in minigene constructs	TAACCCAATCCAGCCAGTA
	TCGACCCGATTCAGCGAAC
	ACTGTCCCTAAGTAGTTGG
	TAGAGCGCCTCTGGGCAAA
	CAGTGACCGGACTTTGCTC
probes against intron 2 in minigene constructs	AGATTCTTGGATCTCACTGG
	ATCAGTGGATCAGCAGAGAC
	AATGAGGGCCTAAGTTTGGT
	AGTCAAGTATTCACTGTGTA
	GTTATTTATTAGGGTTGGGT
	AGGGTTTCAACTTGTTTGGA
	ATCATGCTGGAGCAACACAG
	CCGTATGTGACATCTCATTG
	TCCACTCCATATTTCATACT
	ATTTAGATGGTGGCCAATGT
	CAGGTAATCTGACTAGCCAG
	TGCAAAATCCTGTCCATACT
probes against exon 1 and exon 3 in minigene constructs	GGTCAAAACAGCGTGGATGG
	TTATTCTGGGACACGGCGAC
	TAAGGCTTCGTCCAGACTTT
	ACTCTGGTTGTTCAATAAGT
	CATGACAGCTCCACTTTATC
	AACTGCCTCCAACTATCCAA
	GATTCATGGCTTCCTTGTAA
	CTGGACTTCAGAAAGGACCC
	CCTTTCTTCTCATAGACTTC
	TCAGCAAGTATCTTTCTGTT
	GGAGGAAAGCAGTAGAACTT
	TAAAGCCAACACAAGTCCCA
	ACTATCCCTCTCTAAAGAAA
	TACAACAGTTGCCCAGGATG
	GACTTTGGGGAGTGGCTTAG
	ATGTCTGGATCCTCTAGATA
	ACTGCATTCTAGTTGTGGTT
probes against the shared upstream and downstream regions in minimal constructs	GTATCTTATCATGTCTGGA
	ACTGCATTCTAGTTGTGGT
	CGTCTCCAGGCGATCTGA
	GGTCAAAACAGCGTGGAT
	GTCCCGGTGTCTTCTATG
QPCR primers (related to Supplemental Table T1)
qPCR forward primer targeting exon-intron junction 3 in FSR-5’	GGATGTCGAAGACCGAGGAC
qPCR reverse primer targeting exon-intron junction 3 in FSR-5’	GGTCCCCAGCAGATGGTAAG
qPCR forward primer targeting intron 2 in FSR-5’	AAGCCCAGCTTCCTCTTACC
qPCR reverse primer targeting intron 2 in FSR-5’	ACATCATGCTGGAGCAACACA
qPCR forward primer targeting exon-intron junction 3 in FSR-5’-HN	AACAACGTGTACGCCAGACA
qPCR reverse primer targeting exon-intron junction 3 in FSR-5’-HN	TACACTAACTGCGTGGGGC
qPCR forward primer targeting exon-intron junction 3 in F3’-N-5’-HN	ATTAGGCAGGCAAACAAGCG
qPCR reverse primer targeting exon-intron junction 3 in F3’-N-5’-HN	TTACACTAACTGCGTGGGGC
qPCR forward primer targeting intron 2 in FSR-5’-HN and F3’-N-5’-HN	GCCCCACGCAGTTAGTGTAA
qPCR reverse primer targeting intron 2 in FSR-5’-HN and F3’-N-5’-HN	TTGCATGGTGCCCAAATTGA
qPCR forward primer targeting exon-intron junction 1 in all other minigene constructs	TCGCCGTGTCCCAGAATAAG
qPCR reverse primer targeting exon-intron junction 1 in all other minigene constructs	AAGTGCTCGACCCGATTCAG
qPCR forward primer targeting intron 1 in all other minigene constructs	CTGAATCGGGTCGAGCACTT
qPCR reverse primer targeting intron 1 in all other minigene constructs	GGACTTTGCTCCCAGCTAGA
